# Pyrethroid exposure alters *Anopheles albimanus* microbiota and resistant mosquitoes harbor more insecticide-metabolizing bacteria

**DOI:** 10.1101/537480

**Authors:** Nsa Dada, Juan C. Lol, Ana Cristina Benedict, Francisco López, Mili Sheth, Nicole Dzuris, Norma Padilla, Audrey Lenhart

## Abstract

A deeper understanding of the mechanisms underlying insecticide resistance is needed to mitigate its threat to malaria vector control. Building upon our earlier identified associations between mosquito microbiota and insecticide resistance, we demonstrate for the first time, type-specific effects of pyrethroid exposure on internal and cuticle surface bacteria in adult progeny of field-collected *Anopheles albimanus*. In contrast, larval cuticle surface—but not internal—bacteria were affected by pyrethroid exposure. Being over five-folds more abundant in pyrethroid resistant adults, as compared to susceptible or non-insecticide-exposed mosquitoes, *Klebsiella* (alphacypermethrin), *Pantoea* and *Asaia* (permethrin) were identified as potential markers of pyrethroid resistance in *An. albimanus*. We also show for the first time that *An. albimanus* larvae and adult cuticles harbor more diverse bacterial communities than their internal microbial niches. Our findings indicate insecticide selection pressures on mosquito microbiota, and support the hypothesis of an undescribed microbe-mediated mechanism of insecticide metabolism in mosquitoes.

**Competing interest statement:** This work was supported by the US Centers for Disease Control and Prevention (CDC) through the American Society for Microbiology’s (ASM) Infectious Disease and Public Health Microbiology Postdoctoral Fellowship program, and the CDC’s Advanced Molecular Detection (AMD) program. The findings and conclusions in this paper are those of the authors and do not necessarily represent the official position of the CDC or ASM.
