## Supplementary material for "Pyrethroid exposure alters *Anopheles albimanus* microbiota and resistant mosquitoes harbor more insecticide-metabolizing bacteria": Suppl. 1

### Sheet: Suppl. 1A
Suppl. 1A Diagnostic dose of insecticides and diagnostic times used for larval bioassays
S/N	Insecticide	Dose (µg/mL)	Diagnostic time
1	Deltamethrin	10	30 mins
2	Permethrin	100	15 mins

### Sheet: Suppl. 1B
Suppl. 1B Diagnostic dose of insecticides and diagnostic times used for adult bioassays
S/N	Insecticide	Dose (µg/mL)	Diagnostic time
1	Deltamethrin	12.5	30 mins
2	Permethrin	21.5	30 mins
3	Alphacypermethrin	12.5	30 mins

### Sheet: Suppl. 1C
Suppl. 1C Summary of mortality rates from pyrethroid insecticide resistance assays on adult F1 progeny from wild-caught An. albimanus
Insecticide	Location	Mortality (%)
Las Cruses 1	Deltamethrin (n=21)	81
	Permethrin (109)	84
	Alphacypermethrin (n=0)	N/A
Las Cruses 3	Deltamethrin (n=99)	98
	Permethrin (n=99)	90
	Alphacypermethrin (n=127)	54
Las Cruses 4	Deltamethrin (n=87)	91
	Permethrin (n=149)	94
	Alphacypermethrin (n=63)	33
